# BRCA1 and BRCA2 germline mutations driven signaling pathway alterations are sufficient to initiate breast tumorigenesis by the PIK3CA^H1047R^ oncogene

**DOI:** 10.1101/2023.07.26.550741

**Authors:** Poornima Bhat-Nakshatri, Aditi Khatpe, Duojiao Chen, Katie Batic, Henry Mang, Christopher Herodotou, Patrick C. McGuire, Xiaoling Xuei, Hongyu Gao, Yunlong Liu, George Sandusky, Anna Maria Storniolo, Harikrishna Nakshatri

## Abstract

Single cell transcriptomics studies have begun to identify breast epithelial cell and stromal cell specific transcriptome differences between BRCA1/2 mutation carriers and non-carriers. We generated a single cell transcriptome atlas of breast tissues from BRCA1, BRCA2 mutation carriers and compared this single cell atlas of mutation carriers with our previously described single cell breast atlas of healthy non-carriers. We observed that BRCA1 but not BRCA2 mutations altered the ratio between basal, luminal progenitor and mature luminal cells in breast tissues. A unique subcluster of cells within luminal progenitors is underrepresented in case of BRCA1 and BRCA2 mutation carriers compared to non-carriers. Both BRCA1 and BRCA2 mutations specifically altered transcriptomes in epithelial cells which are an integral part of NF-κB, LARP1, and MYC signaling. Reduction of MYC signaling and translational machinery in BRCA1/2 mutant epithelial cells is reminiscent of embryonic diapause-like adaptation that occurs in drug tolerant populations of cells. Signaling pathway alterations in epithelial cells unique to BRCA1 mutations included STAT3, BRD4, SMARCA4, HIF2A/EPAS1, and Inhibin-A signaling. BRCA2 mutations were associated with upregulation of IL-6, PDK1, FOXO3, and TNFSF11 signaling. These signaling pathway alterations are sufficient to alter sensitivity of BRCA1/BRCA2-mutant breast epithelial cells to transformation as epithelial cells from BRCA1 mutation carriers overexpressing hTERT + PIK3CA^H1047R^ generated adenocarcinomas, whereas similarly modified mutant BRCA2 cells generated basal carcinomas in NSG mice. Thus, our studies provide a high-resolution transcriptome atlas of breast epithelial cells of BRCA1 and BRCA2 mutation carriers and reveal their susceptibility to PIK3CA mutation-driven transformation.

**Statement of Significance:** This study provides a single cell atlas of breast tissues of BRCA1/2 mutation carriers and demonstrates that aberrant signaling due to BRCA1/2 mutations sufficient to initiate breast cancer by mutant PIK3CA.
