## Supplementary material for "BRCA1 and BRCA2 germline mutations driven signaling pathway alterations are sufficient to initiate breast tumorigenesis by the PIK3CA^H1047R^ oncogene": Table S3

### Sheet: Epithelial cells
BRCA1 vs Normal
	p_val	avg_log2FC	pct.1	pct.2	p_val_adj
RPL13A	0	-3.689	0.837	0.986	0
RPL31	0	-2.773	0.775	0.969	0
RPS2	0	-2.756	0.952	0.995	0
RPL27A	0	-2.728	0.784	0.976	0
RPL37A	0	-2.702	0.896	0.992	0
RPL7	0	-2.695	0.89	0.981	0
CXCL13	4.861e-295	-2.404	0.002	0.292	1.266e-290
RPLP2	0	-2.297	0.929	0.991	0
RPS16	0	-2.082	0.838	0.974	0
RPS20	0	-2.064	0.559	0.886	0
RPS29	0	-2.04	0.908	0.983	0
RPL21	0	-1.962	0.944	0.988	0
RPL23A	0	-1.891	0.902	0.981	0
DIO2	3.684e-163	-1.879	0.012	0.195	9.599e-159
RPS14	0	-1.833	0.987	0.997	0
RPS17	0	-1.805	0.75	0.871	0
RPS6	0	-1.801	0.979	0.997	0
RPL38	0	-1.628	0.872	0.97	0
MINOS1	0	-1.623	0	0.641	0
SLC25A6	0	-1.609	0.606	0.857	0
CYR61	0	-1.544	0	0.468	0
RPLP0	0	-1.539	0.889	0.963	0
C19orf70	0	-1.477	0	0.604	0
C6orf48	0	-1.468	0	0.58	0
EIF3E	0	-1.267	0.528	0.778	0
RPL15	0	-1.249	0.977	0.994	0
RPS5	0	-1.242	0.96	0.984	0
RPL23	0	-1.228	0.826	0.933	0
RPL4	0	-1.211	0.838	0.925	0
RPL10A	0	-1.195	0.966	0.989	0
SNHG19	0	-1.179	0.044	0.518	0
RPL18A	0	-1.175	0.98	0.994	0
RPS19	0	-1.152	0.987	0.996	0
RPL35	0	-1.137	0.971	0.989	0
PLA2G16	0	-1.113	0	0.461	0
RPS9	0	-1.1	0.983	0.993	0
RARRES3	0	-1.095	0	0.455	0
RPSA	0	-1.091	0.873	0.935	0
RACK1	0	-1.041	0.936	0.973	0
AES	0	-1.04	0	0.477	0
FAM96B	0	-1.028	0	0.476	0
CTNNB1	4.527e-127	-1.004	0.417	0.586	1.180e-122
CD81	0	1.006	0.811	0.566	0
UBC	0	1.026	0.941	0.789	0
MIA	5.241e-84	1.03	0.335	0.222	1.365e-79
GNAS	0	1.039	0.879	0.672	0
NDUFA13	0	1.05	0.852	0.637	0
ACTG2	4.310e-134	1.051	0.148	0.042	1.123e-129
VIM	4.383e-62	1.054	0.408	0.323	1.142e-57
TUBB4B	0	1.061	0.785	0.525	0
C18orf32	0	1.066	0.626	0.174	0
IER3	6.261e-143	1.066	0.761	0.698	1.631e-138
SELENOM	0	1.071	0.843	0.699	0
PRDX1	0	1.082	0.883	0.714	0
TIMP1	3.912e-259	1.086	0.658	0.451	1.019e-254
DDX39B	0	1.099	0.576	0.135	0
SOD2	1.548e-75	1.107	0.496	0.378	4.033e-71
S100A11	0	1.108	0.93	0.806	0
CDK2AP1	0	1.109	0.485	0.039	0
CIAO2B	0	1.13	0.512	0	0
PSMA6	0	1.143	0.576	0.117	0
RBP1	0	1.149	0.595	0.29	0
TPT1-AS1	0	1.149	0.366	0	0
SAP18	0	1.159	0.858	0.655	0
CLU	0	1.173	0.829	0.664	0
MIF	0	1.179	0.964	0.811	0
WFDC2	2.186e-256	1.186	0.77	0.597	5.695e-252
SCUBE2	3.312e-250	1.196	0.348	0.134	8.630e-246
CST3	1.652e-114	1.209	0.783	0.788	4.305e-110
HSPA5	0	1.215	0.73	0.457	0
SNHG6	0	1.221	0.524	0	0
EIF4A1	0	1.251	0.848	0.565	0
SPARCL1	2.792e-59	1.275	0.22	0.134	7.275e-55
SEPTIN2	0	1.276	0.552	0	0
LGALS3	0	1.291	0.827	0.575	0
IER2	0	1.303	0.907	0.766	0
MT2A	1.275e-85	1.309	0.851	0.803	3.322e-81
SNHG5	0	1.31	0.517	0	0
KRT19	3.935e-305	1.315	0.857	0.875	1.025e-300
MRPS24	0	1.317	0.593	0.059	0
CRIP1	0	1.335	0.542	0.26	0
CITED4	1.054e-226	1.351	0.605	0.419	2.745e-222
MYLK	2.718e-86	1.351	0.193	0.09	7.081e-82
TRAPPC5	0	1.363	0.597	0.048	0
DST	2.530e-120	1.367	0.475	0.339	6.591e-116
MT-ND3	0	1.368	0.953	0.946	0
RPL17	0	1.384	0.962	0.737	0
PLAAT3	0	1.433	0.572	0	0
TMEM238	0	1.439	0.715	0.218	0
CITED1	9.455e-198	1.441	0.278	0.1	2.463e-193
CSRP1	3.276e-299	1.451	0.638	0.404	8.537e-295
S100A10	0	1.452	0.807	0.563	0
AGR2	3.584e-197	1.453	0.516	0.321	9.339e-193
DANCR	0	1.483	0.6	0	0
ANXA1	6.258e-85	1.483	0.453	0.358	1.630e-80
MICOS13	0	1.531	0.619	0	0
KRT8	0	1.533	0.905	0.753	0
KRT14	3.587e-124	1.535	0.385	0.237	9.346e-120
MIR205HG	0	1.547	0.41	0	0
MYL9	8.613e-100	1.547	0.297	0.167	2.244e-95
GAS5	0	1.548	0.612	0	0
CCN2	0	1.553	0.274	0	0
GADD45B	0	1.608	0.837	0.68	0
TLE5	0	1.61	0.646	0	0
SEPTIN7	0	1.615	0.619	0	0
CEBPD	0	1.615	0.848	0.658	0
ECRG4	0	1.638	0.193	0	0
CCN1	0	1.653	0.497	0	0
RBIS	0	1.656	0.676	0	0
TOMM6	0	1.691	0.678	0	0
ACTA2	1.321e-111	1.697	0.234	0.108	3.441e-107
MTRNR2L12	0	1.724	0.718	0.513	0
KRT18	0	1.764	0.898	0.841	0
MT1X	4.224e-117	1.811	0.732	0.616	1.100e-112
SAA1	2.123e-26	1.848	0.37	0.346	5.532e-22
MICOS10	0	1.851	0.706	0	0
TPM2	7.924e-111	1.927	0.263	0.134	2.065e-106
MGP	0	1.956	0.966	0.935	0
TAGLN	1.042e-111	2.018	0.337	0.193	2.714e-107
LINC01578	0	2.032	0.748	0	0
PLAAT4	0	2.047	0.653	0	0
GABARAP	0	2.147	0.875	0.328	0
JUND	0	2.163	0.962	0.759	0
RNASEK	0	2.243	0.832	0.141	0
APOE	7.237e-39	2.297	0.31	0.248	1.886e-34
ATP6V0C	0	2.3	0.761	0.008	0
EEF1G	0	2.989	0.915	0.145	0
NME2	0	3.164	0.919	0.189	0
SERPINA3	0	3.197	0.619	0.028	0
SNHG29	0	4.01	0.938	0	0

### Sheet: Endothelial cells
BRCA1 vs Normal
	p_val	avg_log2FC	pct.1	pct.2	p_val_adj
NME2	2.230e-113	2.973	0.797	0.087	5.811e-109
RNASEK	3.407e-107	2.855	0.754	0.072	8.875e-103
SNHG29	1.034e-106	2.886	0.702	0	2.693e-102
EEF1G	2.600e-102	2.543	0.714	0.029	6.775e-98
S100A10	1.174e-88	1.741	0.977	0.814	3.059e-84
SEPTIN7	5.276e-87	2.267	0.607	0	1.375e-82
RPL13A	4.875e-85	-3.087	0.655	0.904	1.270e-80
RPL37A	7.419e-77	-2.048	0.716	0.922	1.933e-72
SEPT7	9.535e-77	-1.928	0	0.464	2.484e-72
CCN1	1.671e-75	2.954	0.545	0	4.352e-71
MINOS1	5.283e-75	-1.592	0	0.455	1.376e-70
MICOS10	2.625e-74	1.978	0.539	0	6.838e-70
C19orf70	7.655e-73	-1.777	0	0.444	1.994e-68
RPL27A	2.672e-72	-2.239	0.666	0.895	6.962e-68
RPL31	2.984e-71	-2.439	0.509	0.832	7.775e-67
SEPTIN2	3.434e-70	1.875	0.516	0	8.947e-66
DIPK2B	1.851e-68	1.904	0.506	0	4.822e-64
RBIS	3.581e-68	1.824	0.504	0	9.330e-64
LINC01578	2.575e-67	1.821	0.499	0	6.710e-63
RPL7	1.062e-66	-2.187	0.646	0.863	2.768e-62
RPS6	1.159e-66	-1.309	0.888	0.969	3.021e-62
CIAO2B	1.289e-65	1.615	0.489	0	3.358e-61
RPS2	1.596e-65	-1.57	0.851	0.948	4.159e-61
CCN2	4.703e-65	2.814	0.486	0	1.225e-60
GABARAP	3.869e-64	1.801	0.688	0.184	1.008e-59
FAM213A	1.428e-63	-1.604	0	0.395	3.722e-59
PLA2G16	1.618e-61	-1.737	0	0.383	4.216e-57
TLE5	3.541e-61	1.738	0.463	0	9.226e-57
RPLP2	7.370e-61	-1.589	0.831	0.939	1.920e-56
SEPT2	6.894e-60	-1.428	0	0.374	1.796e-55
KLF6	4.103e-59	1.686	0.845	0.516	1.069e-54
ATP6V0C	1.590e-58	1.606	0.461	0.009	4.143e-54
RPL17	2.513e-58	1.505	0.841	0.48	6.546e-54
RPL21	1.319e-56	-1.48	0.821	0.933	3.436e-52
FAM96B	7.230e-56	-1.403	0	0.352	1.884e-51
MICOS13	8.198e-56	1.666	0.43	0	2.136e-51
RPS14	3.611e-55	-1.226	0.926	0.975	9.409e-51
MMRN1	9.614e-55	1.762	0.823	0.475	2.505e-50
TMEM35B	1.620e-54	1.548	0.43	0.004	4.221e-50
CXorf36	2.795e-54	-1.401	0	0.343	7.283e-50
TUBA1A	4.983e-53	1.677	0.803	0.43	1.298e-48
SNHG6	1.969e-52	1.277	0.408	0	5.130e-48
AES	1.569e-51	-1.327	0	0.327	4.089e-47
PRXL2A	2.200e-49	1.286	0.388	0	5.732e-45
TRAPPC5	2.806e-49	1.526	0.407	0.011	7.309e-45
RPS20	3.420e-49	-1.864	0.39	0.713	8.910e-45
GAS5	3.920e-49	1.252	0.387	0	1.021e-44
SEPTIN10	2.205e-48	1.338	0.382	0	5.744e-44
RPL38	2.701e-47	-1.354	0.734	0.89	7.036e-43
RPL23A	3.989e-47	-1.261	0.767	0.87	1.039e-42
C6orf48	6.700e-47	-1.327	0	0.3	1.746e-42
RPS29	2.311e-46	-1.378	0.833	0.906	6.022e-42
PKHD1L1	1.395e-45	1.758	0.526	0.105	3.634e-41
AL627171.2	3.065e-45	1.536	0.369	0.004	7.986e-41
RGS16	3.266e-45	1.801	0.633	0.211	8.508e-41
SCGB2A2	2.223e-44	-2.023	0.033	0.354	5.792e-40
CAVIN2	8.575e-44	1.334	0.851	0.608	2.234e-39
RPS16	1.184e-42	-1.233	0.767	0.881	3.084e-38
JUND	1.453e-42	1.028	0.856	0.518	3.787e-38
CDK2AP1	1.976e-42	1.262	0.392	0.029	5.149e-38
PLAAT3	8.072e-42	1.331	0.337	0	2.103e-37
C8orf59	2.954e-41	-1.016	0	0.267	7.697e-37
TOMM6	7.104e-41	1.121	0.331	0	1.851e-36
MTLN	7.104e-41	1.209	0.331	0	1.851e-36
PIK3C2G	5.381e-40	1.876	0.455	0.085	1.402e-35
RCAN1	1.772e-38	1.804	0.582	0.224	4.618e-34
GNG10	2.061e-38	1.069	0.337	0.011	5.368e-34
UBE2V1	9.244e-38	1.18	0.393	0.049	2.408e-33
MRPS24	2.594e-37	1.062	0.332	0.013	6.759e-33
CD9	4.704e-37	1.101	0.902	0.657	1.226e-32
PALM2-AKAP2	1.037e-36	1.121	0.301	0	2.701e-32
APOLD1	1.677e-35	1.404	0.531	0.177	4.368e-31
HYAL2	3.960e-35	1.271	0.727	0.401	1.032e-30
SNHG5	1.112e-34	1.06	0.286	0	2.897e-30
MIF	3.807e-34	1.125	0.769	0.484	9.920e-30
PXDC1	1.992e-33	1.273	0.493	0.148	5.189e-29
ANXA1	7.979e-33	1.352	0.739	0.475	2.079e-28
ID1	1.574e-32	-1.276	0.421	0.713	4.101e-28
EFEMP1	1.809e-32	1.223	0.666	0.296	4.713e-28
PSMA6	4.989e-32	1.158	0.46	0.135	1.300e-27
LIMS1	1.685e-31	1.117	0.712	0.392	4.390e-27
LALBA	8.900e-31	-1.36	0	0.202	2.319e-26
C17orf49	1.305e-30	1.093	0.347	0.052	3.400e-26
CTSL	1.837e-30	1.384	0.585	0.258	4.786e-26
IFI27	9.247e-30	-1.015	0.19	0.549	2.409e-25
FN1	9.928e-29	1.111	0.569	0.233	2.587e-24
PPFIBP1	3.429e-28	1.161	0.747	0.509	8.933e-24
GYPC	8.171e-28	1.079	0.727	0.451	2.129e-23
CSN2	6.045e-27	-1.074	0	0.177	1.575e-22
DDX39B	6.087e-27	1.065	0.4	0.11	1.586e-22
CDC42EP5	1.163e-26	1.169	0.559	0.287	3.030e-22
AQP1	1.553e-26	-2.034	0.076	0.321	4.045e-22
RBP7	4.152e-26	-1.795	0.117	0.39	1.082e-21
ADIRF	6.205e-26	-1.202	0.631	0.798	1.617e-21
SPARCL1	4.736e-25	-1.185	0.162	0.471	1.234e-20
AKR1C3	5.029e-25	1.137	0.577	0.303	1.310e-20
ID3	5.566e-25	-1.144	0.398	0.67	1.450e-20
ARID5B	1.008e-24	1.24	0.572	0.305	2.626e-20
CRIP1	2.226e-24	1.689	0.544	0.274	5.800e-20
AKR1C1	5.672e-24	1.371	0.476	0.195	1.478e-19
PHLDA1	1.537e-23	1.142	0.451	0.177	4.003e-19
FGL2	1.706e-23	1.343	0.521	0.256	4.444e-19
MRC1	2.076e-23	1.208	0.421	0.15	5.409e-19
PIP	2.448e-23	-1.643	0.045	0.249	6.378e-19
AC020916.1	3.194e-23	1.011	0.304	0.058	8.322e-19
CD74	7.137e-23	-1.321	0.2	0.469	1.860e-18
KRTCAP2	1.103e-22	1.008	0.678	0.428	2.874e-18
PALMD	1.977e-22	-1.254	0.094	0.33	5.150e-18
SCN3A	2.233e-22	1.126	0.379	0.112	5.818e-18
RPL23	3.468e-22	-1.094	0.618	0.729	9.036e-18
RPS17	1.575e-21	-1.427	0.532	0.637	4.104e-17
AZGP1	1.040e-20	-1.156	0.061	0.262	2.709e-16
IARS2	2.081e-20	1.037	0.395	0.15	5.423e-16
DUSP6	3.683e-20	1.085	0.537	0.285	9.596e-16
MTRNR2L1	5.914e-19	-1.039	0.045	0.22	1.541e-14
AKAP12	2.769e-18	1.063	0.569	0.321	7.214e-14
PDLIM4	3.683e-18	1.037	0.377	0.152	9.596e-14
RHOJ	5.405e-18	1.02	0.507	0.274	1.408e-13
HLA-DRA	8.140e-18	-1.076	0.106	0.318	2.121e-13
CCL14	8.444e-17	1.336	0.431	0.217	2.200e-12
HNRNPH1	2.050e-16	-1.116	0.405	0.581	5.342e-12
DNAJB1	2.086e-16	-1.118	0.347	0.538	5.436e-12
IGF1	2.803e-16	1.071	0.438	0.2	7.302e-12
ID2	3.356e-16	-1.168	0.233	0.426	8.743e-12
SOX18	9.771e-16	-1.14	0.23	0.424	2.546e-11
TCTN3	1.208e-15	1.068	0.263	0.076	3.147e-11
MT2A	1.744e-15	1.535	0.701	0.52	4.544e-11
KRT19	1.963e-15	-1.162	0.102	0.278	5.115e-11
BRD2	1.574e-14	-1.045	0.217	0.399	4.100e-10
HSPA1B	4.503e-14	-1.55	0.185	0.359	1.173e-9
HEXIM1	1.065e-13	-1.044	0.107	0.274	2.774e-9
NPDC1	5.704e-13	-1.088	0.147	0.323	1.486e-8
HSPA1A	5.786e-13	-1.163	0.412	0.57	1.507e-8
INTS6	3.688e-12	-1.041	0.208	0.379	9.610e-8
PCAT19	1.033e-10	-1.091	0.455	0.545	2.691e-06
HLA-DPB1	2.864e-10	-1.028	0.154	0.296	7.463e-06
ACKR1	2.555e-8	-1.177	0.05	0.15	0.0006658
CLDN11	1.677e-7	-1.005	0.033	0.114	0.004368

### Sheet: Fibroblasts
BRCA1 versus normal
	p_val	avg_log2FC	pct.1	pct.2	p_val_adj
MICOS10	0	1.618	0.46	0	0
TMEM35B	0	1.347	0.369	0.002	0
CZIB	0	1.006	0.285	0	0
CCN1	0	3.775	0.744	0	0
LINC02802	0	1.173	0.326	0	0
S100A10	0	2.031	0.874	0.586	0
GAS5	0	1.266	0.32	0	0
RPL31	0	-3.164	0.433	0.891	0
RPL37A	0	-2.404	0.759	0.953	0
SEPTIN2	0	1.675	0.473	0	0
RPL15	0	-1.159	0.928	0.962	0
MTRNR2L12	0	1.908	0.764	0.343	0
FILIP1L	0	1.782	0.519	0.069	0
SEPTIN11	0	1.172	0.314	0	0
RPS14	0	-1.311	0.959	0.985	0
DUSP1	0	1.768	0.903	0.478	0
TNXB	0	2.549	0.695	0.158	0
TOMM6	0	1.248	0.352	0	0
SNHG5	0	1.801	0.436	0	0
CCN2	0	4.419	0.826	0	0
GPNMB	0	1.531	0.634	0.187	0
SEPTIN7	0	2.686	0.708	0	0
MRPS24	0	1.169	0.324	0.006	0
CLU	0	2.028	0.582	0.154	0
CEBPD	0	1.612	0.832	0.386	0
SNHG6	0	1.228	0.333	0	0
RPL7	0	-2.459	0.677	0.922	0
RBIS	0	1.428	0.413	0	0
RPS6	0	-1.632	0.898	0.971	0
ANXA1	0	2.251	0.795	0.212	0
OGN	0	1.516	0.68	0.222	0
GSN	0	1.357	0.982	0.771	0
KLF6	0	1.525	0.638	0.2	0
VIM	0	1.004	0.979	0.798	0
RPLP2	0	-1.985	0.858	0.968	0
RPL27A	0	-2.343	0.672	0.926	0
EEF1G	0	2.639	0.747	0.021	0
ZBTB16	0	1.361	0.385	0.036	0
TAGLN	0	2.275	0.598	0.144	0
C1R	0	1.443	0.804	0.351	0
RPL41	0	-1.012	0.994	0.999	0
DCN	0	1.063	0.966	0.941	0
CDK2AP1	0	1.171	0.355	0.017	0
RPL21	0	-1.658	0.904	0.973	0
RNASE4	0	1.18	0.412	0.047	0
RPS29	0	-2.057	0.793	0.955	0
AL627171.2	0	1.455	0.321	0.001	0
CRIP1	0	2.152	0.696	0.24	0
LINC01578	0	1.63	0.448	0	0
RPS2	0	-2.013	0.873	0.98	0
ATP6V0C	0	1.668	0.477	0.003	0
CIAO2B	0	1.283	0.363	0	0
RNASEK	0	1.996	0.657	0.053	0
GABARAP	0	2.066	0.741	0.115	0
SNHG29	0	3.273	0.826	0	0
RPL23A	0	-1.55	0.792	0.906	0
NME2	0	2.842	0.809	0.043	0
RPL38	0	-1.763	0.707	0.884	0
MXRA7	0	1.309	0.61	0.166	0
RPL17	0	1.616	0.873	0.341	0
TLE5	0	1.682	0.464	0	0
MICOS13	0	1.458	0.397	0	0
C3	0	2.089	0.711	0.169	0
TRAPPC5	0	1.184	0.349	0.007	0
JUND	0	2.39	0.961	0.341	0
RPS16	0	-1.592	0.76	0.89	0
RPL13A	0	-3.581	0.671	0.973	0
CST3	0	1.303	0.944	0.734	0
SAMHD1	0	1.42	0.477	0.072	0
CCN5	0	3.121	0.506	0	0
COL6A2	0	1.716	0.909	0.512	0
TSC22D3	0	1.926	0.703	0.166	0
MT-ND3	0	1.656	0.994	0.717	0
MT-ND4L	0	1.185	0.952	0.578	0
SEPT7	0	-2.447	0	0.458	0
CD81	8.207e-308	1.079	0.931	0.578	2.138e-303
PDGFRL	9.365e-307	1.414	0.669	0.222	2.440e-302
NNMT	3.160e-305	1.567	0.622	0.188	8.232e-301
FHL1	1.674e-298	1.47	0.557	0.146	4.362e-294
RHOB	4.758e-294	1.458	0.693	0.249	1.240e-289
PLAAT3	7.008e-294	1.005	0.267	0	1.826e-289
GNG10	1.853e-292	1.046	0.302	0.012	4.827e-288
CCDC80	2.497e-291	1.691	0.849	0.529	6.505e-287
ADH1B	8.380e-286	1.547	0.507	0.112	2.183e-281
CFD	8.397e-284	2.268	0.833	0.624	2.188e-279
COL6A1	2.499e-283	1.511	0.818	0.416	6.511e-279
ABLIM1	2.352e-281	1.281	0.377	0.048	6.128e-277
RPS20	4.775e-278	-2.105	0.355	0.656	1.244e-273
GPC3	2.517e-272	1.499	0.607	0.197	6.558e-268
C6orf48	3.915e-271	-2.049	0	0.379	1.020e-266
DDX39B	7.291e-270	1.115	0.383	0.055	1.900e-265
IGFBP6	2.183e-267	1.977	0.777	0.456	5.686e-263
C18orf32	1.689e-264	1.002	0.386	0.055	4.401e-260
FBLN2	8.939e-262	1.576	0.546	0.164	2.329e-257
KLF9	1.413e-259	1.119	0.486	0.114	3.681e-255
FBLN1	6.569e-258	1.371	0.781	0.386	1.711e-253
KLF2	2.492e-256	1.52	0.43	0.09	6.494e-252
ACKR3	5.573e-250	1.351	0.301	0.026	1.452e-245
LAPTM4A	1.078e-249	-1.278	0.78	0.853	2.810e-245
CEBPB	2.490e-241	1.215	0.571	0.186	6.487e-237
PDK4	8.006e-238	1.324	0.412	0.086	2.086e-233
VEGFB	3.854e-237	1.142	0.402	0.081	1.004e-232
SOD3	6.564e-237	1.06	0.754	0.326	1.710e-232
ANK2	1.121e-236	1.123	0.341	0.048	2.921e-232
PODN	1.798e-231	1.072	0.39	0.074	4.686e-227
ITIH5	3.384e-228	1.257	0.428	0.101	8.817e-224
CTHRC1	9.818e-228	1.301	0.383	0.072	2.558e-223
MFAP5	7.091e-227	2.091	0.427	0.104	1.848e-222
RAMP2	1.551e-225	1.174	0.373	0.068	4.040e-221
AEBP1	4.989e-224	1.171	0.645	0.259	1.300e-219
CALM2	2.110e-223	-1.272	0.767	0.845	5.498e-219
CFH	5.866e-223	1.513	0.602	0.228	1.528e-218
RPL23	4.675e-216	-1.376	0.606	0.746	1.218e-211
GAS6	2.858e-215	1.08	0.452	0.117	7.446e-211
DST	5.106e-215	1.102	0.463	0.127	1.330e-210
MTRNR2L8	7.593e-213	1.21	0.628	0.312	1.978e-208
ABCA8	2.282e-212	1.194	0.474	0.13	5.946e-208
LMNA	5.326e-212	1.103	0.765	0.395	1.388e-207
HES1	6.477e-212	-2.307	0.278	0.58	1.687e-207
RND3	1.611e-210	1.371	0.6	0.239	4.197e-206
IFITM1	8.288e-209	1.229	0.439	0.117	2.159e-204
THBS2	7.575e-206	1	0.467	0.129	1.974e-201
SOX4	5.393e-205	-1.861	0.275	0.584	1.405e-200
MMP2	3.013e-204	1.387	0.728	0.37	7.851e-200
IGF1	5.813e-203	-1.82	0.386	0.648	1.515e-198
SOD2	6.263e-199	1.392	0.452	0.132	1.632e-194
IGFBP5	9.320e-198	1.585	0.46	0.138	2.428e-193
MT1M	4.459e-195	1.632	0.441	0.129	1.162e-190
DPT	1.052e-192	1.091	0.666	0.297	2.741e-188
PIK3R1	1.912e-192	1.082	0.509	0.176	4.981e-188
CLEC3B	1.654e-189	1.391	0.351	0.075	4.309e-185
PLCG2	4.476e-187	1.278	0.467	0.156	1.166e-182
PLTP	1.142e-186	1.014	0.57	0.215	2.975e-182
COL12A1	1.831e-186	1.046	0.383	0.095	4.771e-182
C11orf96	1.116e-185	1.839	0.404	0.116	2.909e-181
SPRY1	4.059e-184	-1.429	0.524	0.715	1.057e-179
EFEMP1	1.219e-182	1.069	0.533	0.197	3.175e-178
LAMB2	5.697e-181	1.008	0.425	0.125	1.484e-176
SVEP1	6.140e-180	1.196	0.362	0.086	1.600e-175
APOD	1.155e-179	-1.018	0.861	0.957	3.008e-175
FN1	1.629e-179	1.094	0.567	0.226	4.245e-175
ABI3BP	1.868e-179	1.068	0.477	0.159	4.866e-175
CRABP2	5.549e-178	-1.705	0.331	0.579	1.446e-173
SEPT11	7.500e-178	-1.568	0	0.267	1.954e-173
MINOS1	8.273e-176	-1.487	0	0.265	2.155e-171
RPL4	9.586e-176	-1.259	0.581	0.703	2.498e-171
ELN	1.067e-175	1.014	0.35	0.081	2.780e-171
MGP	6.552e-175	1.654	0.943	0.844	1.707e-170
C19orf70	6.692e-171	-1.464	0	0.258	1.744e-166
ITM2A	9.289e-171	-1.433	0.447	0.662	2.420e-166
SFRP2	7.259e-168	1.357	0.744	0.446	1.891e-163
CIRBP	2.018e-165	-1.194	0.646	0.735	5.257e-161
SEPT2	1.067e-162	-1.354	0	0.247	2.780e-158
FBN1	3.453e-158	1.544	0.53	0.228	8.996e-154
CYR61	2.572e-152	-1.549	0	0.234	6.700e-148
FAM96B	5.455e-152	-1.293	0	0.233	1.421e-147
TPM1	7.311e-151	1.07	0.551	0.234	1.905e-146
COX7C	4.382e-148	-1.193	0.623	0.708	1.142e-143
AES	3.316e-144	-1.153	0	0.223	8.639e-140
MT2A	7.300e-144	2.003	0.81	0.583	1.902e-139
TPPP3	8.208e-143	1.025	0.345	0.098	2.139e-138
SEMA3C	3.597e-142	1.203	0.198	0.023	9.371e-138
ATF3	1.673e-137	1.008	0.546	0.243	4.358e-133
AC245595.1	7.629e-137	-1.244	0	0.213	1.988e-132
SFRP4	7.025e-135	2.009	0.253	0.051	1.830e-130
CTGF	6.982e-133	-1.427	0	0.207	1.819e-128
SLC25A6	2.884e-120	-1.369	0.421	0.575	7.514e-116
IGFBP3	1.208e-111	1.15	0.358	0.13	3.147e-107
FKBP2	1.236e-103	-1.472	0.124	0.334	3.220e-99
EIF3E	2.090e-98	-1.37	0.318	0.487	5.446e-94
SCGB2A2	1.163e-96	-1.532	0.021	0.193	3.031e-92
CD55	6.911e-96	1.173	0.268	0.086	1.801e-91
DCX	1.657e-95	-1.196	0.011	0.175	4.317e-91
FAM198B	5.469e-93	-1.048	0	0.15	1.425e-88
ADAM12	6.148e-90	-1.248	0.061	0.247	1.602e-85
DEPP1	2.429e-86	1.136	0.183	0.043	6.330e-82
PTN	2.520e-76	-1.262	0.164	0.35	6.567e-72
LMO4	1.269e-75	-1.268	0.225	0.394	3.307e-71
ECEL1	4.251e-75	-1.024	0	0.122	1.107e-70
CXCL14	9.827e-74	-1.186	0.283	0.492	2.560e-69
CRABP1	6.389e-72	-1.054	0.014	0.147	1.665e-67
MARCKSL1	3.198e-71	-1.067	0.094	0.263	8.331e-67
RGCC	3.247e-69	1.015	0.237	0.088	8.459e-65
CXCL13	2.171e-68	-1.003	0.008	0.13	5.657e-64
PI16	6.899e-68	1.13	0.184	0.055	1.797e-63
RPS17	7.197e-67	-1.388	0.438	0.503	1.875e-62
FAH	3.393e-62	-1.043	0.034	0.165	8.840e-58
LALBA	8.439e-62	-1.083	0	0.102	2.199e-57
IRF1	8.192e-59	-1.067	0.236	0.387	2.134e-54
MT1X	3.161e-52	1.211	0.424	0.248	8.237e-48
HMGN1	1.740e-49	-1.014	0.32	0.437	4.533e-45
TGFBI	1.323e-48	-1.014	0.099	0.23	3.446e-44
PRKAR1A	3.208e-44	-1.098	0.276	0.384	8.358e-40
TCEAL9	1.261e-42	-1.145	0.337	0.424	3.286e-38
ISG15	1.111e-38	1.173	0.253	0.138	2.894e-34
LDHB	1.198e-33	-1.002	0.265	0.358	3.122e-29
HNRNPH1	2.213e-28	-1.147	0.389	0.44	5.765e-24
METAP2	1.419e-26	-1.042	0.23	0.308	3.697e-22
