## Supplementary material for "BRCA1 and BRCA2 germline mutations driven signaling pathway alterations are sufficient to initiate breast tumorigenesis by the PIK3CA^H1047R^ oncogene": Table S4

### Sheet: Epithelial cells
BRCA2 versus Normal
	p_val	avg_log2FC	pct.1	pct.2	p_val_adj
RPL13A	0	-3.036	0.847	0.988	0
RPL27A	0	-2.683	0.739	0.979	0
RPL31	0	-2.578	0.729	0.972	0
RPL7	0	-2.528	0.829	0.982	0
RPL37A	0	-2.468	0.862	0.993	0
RPS2	0	-2.253	0.945	0.996	0
RPLP2	0	-1.935	0.916	0.992	0
RPS20	0	-1.912	0.545	0.889	0
RPS29	0	-1.863	0.884	0.987	0
RPL21	0	-1.84	0.902	0.989	0
RPS16	0	-1.709	0.843	0.976	0
RPL23A	0	-1.653	0.872	0.982	0
RPS14	0	-1.641	0.985	0.997	0
RPS17	0	-1.641	0.72	0.874	0
MINOS1	0	-1.616	0	0.645	0
RPS6	0	-1.557	0.97	0.997	0
CYR61	0	-1.543	0	0.472	0
C19orf70	0	-1.476	0	0.61	0
C6orf48	0	-1.474	0	0.586	0
SCGB2A2	0	-1.414	0.161	0.577	0
TFF3	0	-1.396	0.272	0.556	0
RPL38	0	-1.376	0.841	0.973	0
EIF3E	0	-1.265	0.474	0.785	0
PIP	0	-1.2	0.222	0.486	0
ADIRF	0	-1.18	0.525	0.83	0
MUCL1	7.641e-266	-1.178	0.201	0.408	2.044e-261
SNHG19	0	-1.151	0.054	0.525	0
RPL15	0	-1.14	0.972	0.994	0
RPL4	0	-1.128	0.777	0.928	0
RPLP0	0	-1.125	0.884	0.967	0
SLC25A6	0	-1.117	0.644	0.861	0
PLA2G16	0	-1.109	0	0.464	0
RPL23	0	-1.108	0.779	0.937	0
TMSB4X	0	-1.107	0.748	0.939	0
RARRES3	0	-1.098	0	0.459	0
RPL10A	0	-1.066	0.955	0.99	0
FKBP2	0	-1.038	0.188	0.596	0
COX7C	0	-1.037	0.769	0.933	0
AES	0	-1.031	0	0.48	0
FAM96B	0	-1.025	0	0.48	0
SEPTIN2	0	1.014	0.402	0	0
CIAO2B	0	1.021	0.418	0	0
TM4SF1	0	1.053	0.799	0.77	0
SAP18	0	1.069	0.773	0.661	0
CITED4	0	1.072	0.588	0.424	0
IER3	0	1.084	0.818	0.703	0
HSPA1A	0	1.088	0.811	0.721	0
ZBTB16	0	1.097	0.418	0.079	0
MT-ATP8	0	1.105	0.613	0.279	0
DDX39B	0	1.114	0.519	0.137	0
SNHG1	0	1.115	0.404	0	0
UBC	0	1.116	0.905	0.794	0
SNHG6	0	1.127	0.459	0	0
UBE2S	0	1.149	0.638	0.495	0
JUNB	0	1.165	0.904	0.795	0
PLAAT3	0	1.168	0.427	0	0
S100A10	4.111e-189	1.169	0.624	0.568	1.100e-184
TLE5	0	1.231	0.481	0	0
MT1X	0	1.236	0.724	0.622	0
MT2A	2.660e-291	1.241	0.843	0.808	7.118e-287
ANKRD30A	8.340e-144	1.242	0.537	0.481	2.231e-139
TUBB4B	0	1.298	0.771	0.53	0
ANXA1	2.132e-158	1.315	0.468	0.362	5.705e-154
KRT8	0	1.321	0.847	0.759	0
SEPTIN7	0	1.333	0.498	0	0
MIR205HG	0	1.334	0.385	0	0
TRAPPC5	0	1.337	0.534	0.048	0
GADD45B	0	1.379	0.857	0.686	0
MT-ND4L	0	1.382	0.92	0.858	0
SERTAD1	0	1.389	0.671	0.487	0
CCN1	0	1.432	0.419	0	0
TMEM238	0	1.489	0.672	0.22	0
RBIS	0	1.516	0.564	0	0
MICOS13	0	1.522	0.574	0	0
MRPS24	0	1.531	0.577	0.059	0
EIF4A1	0	1.543	0.832	0.572	0
TOMM6	0	1.554	0.577	0	0
DANCR	0	1.555	0.547	0	0
IER2	0	1.56	0.92	0.772	0
PLAAT4	0	1.567	0.528	0	0
MICOS10	0	1.587	0.574	0	0
TPT1-AS1	0	1.609	0.442	0	0
SOD2	0	1.614	0.564	0.383	0
SAA1	1.392e-175	1.617	0.443	0.349	3.723e-171
RPL17	0	1.629	0.948	0.743	0
MT-ND3	0	1.668	0.972	0.948	0
KRT18	0	1.72	0.926	0.846	0
CEBPD	0	1.746	0.844	0.661	0
GAS5	0	1.804	0.606	0	0
SNHG5	0	1.886	0.618	0	0
LINC01578	0	1.918	0.65	0	0
RNASEK	0	2.021	0.72	0.143	0
GABARAP	0	2.054	0.793	0.333	0
MTRNR2L12	0	2.102	0.884	0.515	0
ATP6V0C	0	2.329	0.661	0.008	0
PLCG2	0	2.402	0.662	0.318	0
JUND	0	2.421	0.962	0.765	0
ALB	0	2.694	0.281	0.096	0
SERPINA3	0	2.704	0.515	0.028	0
EEF1G	0	3.155	0.871	0.148	0
MTRNR2L8	0	3.196	0.861	0.52	0
NME2	0	3.407	0.895	0.192	0
SNHG29	0	4.4	0.936	0	0

### Sheet: Endothelial cells
BRCA2 versus Normal
	p_val	avg_log2FC	pct.1	pct.2	p_val_adj
SNHG29	4.872e-86	3.581	0.706	0	1.304e-81
NME2	7.800e-72	3.101	0.738	0.086	2.087e-67
EEF1G	1.050e-71	2.875	0.668	0.03	2.809e-67
SEPTIN7	1.038e-56	2.254	0.495	0	2.778e-52
CCN1	6.604e-52	2.448	0.458	0	1.767e-47
RNASEK	2.144e-51	2.482	0.584	0.072	5.736e-47
RPL13A	2.988e-46	-2.741	0.584	0.9	7.995e-42
MICOS10	2.397e-44	1.739	0.397	0	6.414e-40
RPL37A	5.532e-42	-1.939	0.617	0.914	1.480e-37
RPL31	7.110e-42	-2.383	0.425	0.833	1.902e-37
RPL27A	9.035e-42	-2.051	0.547	0.888	2.417e-37
LINC01578	2.130e-40	1.785	0.364	0	5.699e-36
MICOS13	2.130e-40	1.733	0.364	0	5.699e-36
RPS2	2.283e-38	-1.567	0.766	0.944	6.107e-34
SEPTIN2	1.254e-37	1.551	0.341	0	3.354e-33
CCN2	1.564e-36	2.279	0.332	0	4.186e-32
DIPK2B	1.564e-36	1.547	0.332	0	4.186e-32
RPL21	1.737e-36	-1.631	0.748	0.928	4.647e-32
RBIS	5.496e-36	1.364	0.327	0	1.470e-31
SNHG5	6.705e-35	1.558	0.318	0	1.794e-30
RPL23A	1.790e-33	-1.461	0.598	0.872	4.789e-29
CIAO2B	2.779e-33	1.397	0.304	0	7.435e-29
PLAAT3	9.545e-33	1.4	0.299	0	2.554e-28
PALM2-AKAP2	3.267e-32	1.467	0.294	0	8.740e-28
RPS29	7.429e-32	-1.606	0.659	0.891	1.988e-27
RPL17	3.190e-31	1.576	0.804	0.479	8.534e-27
TLE5	3.784e-31	1.382	0.285	0	1.012e-26
ATP6V0C	4.130e-31	1.297	0.313	0.009	1.105e-26
RPL7	7.441e-31	-1.797	0.607	0.851	1.991e-26
RPS6	1.496e-30	-1.165	0.813	0.965	4.003e-26
TMEM35B	1.627e-30	1.233	0.294	0.005	4.354e-26
RPLP2	1.898e-30	-1.43	0.822	0.935	5.078e-26
C19orf70	2.105e-30	-1.805	0	0.449	5.632e-26
MINOS1	2.105e-30	-1.572	0	0.449	5.632e-26
RPS14	3.841e-30	-1.177	0.902	0.972	1.028e-25
RPL38	4.375e-30	-1.482	0.603	0.884	1.171e-25
SEPT7	2.017e-29	-1.836	0	0.437	5.396e-25
PRXL2A	1.622e-28	1.234	0.262	0	4.341e-24
RPS20	3.024e-28	-1.772	0.336	0.728	8.090e-24
TOMM6	1.787e-27	1.154	0.252	0	4.782e-23
SNHG6	1.787e-27	1.009	0.252	0	4.782e-23
GAS5	5.901e-27	1.41	0.248	0	1.579e-22
JUND	7.091e-26	1.341	0.79	0.502	1.897e-21
SEPT2	1.852e-25	-1.494	0	0.388	4.954e-21
FAM213A	2.819e-25	-1.569	0	0.386	7.542e-21
TRAPPC5	3.612e-25	1.249	0.266	0.012	9.664e-21
GABARAP	7.277e-25	1.593	0.551	0.191	1.947e-20
RPS16	8.340e-25	-1.239	0.603	0.877	2.232e-20
PLA2G16	1.495e-24	-1.736	0	0.377	3.999e-20
SEPTIN10	2.197e-24	1.084	0.224	0	5.878e-20
FAM96B	3.959e-23	-1.424	0	0.358	1.059e-18
CXorf36	5.930e-23	-1.466	0	0.356	1.587e-18
GNG10	2.445e-22	1.134	0.243	0.012	6.541e-18
MT2A	1.164e-21	2.318	0.766	0.535	3.115e-17
CAV1	1.464e-21	1.077	0.911	0.763	3.918e-17
AES	2.132e-21	-1.407	0	0.335	5.704e-17
MRPS24	3.262e-21	1.084	0.238	0.014	8.729e-17
RESF1	2.365e-19	1.032	0.178	0	6.329e-15
C6orf48	3.184e-19	-1.377	0	0.305	8.519e-15
ECRG4	7.180e-18	1.342	0.164	0	1.921e-13
GIMAP7	1.472e-17	-1.346	0.206	0.547	3.939e-13
C17orf49	6.523e-17	1.195	0.28	0.053	1.745e-12
SCGB2A2	1.643e-16	-1.349	0.051	0.358	4.397e-12
C8orf59	1.666e-16	-1.04	0	0.265	4.457e-12
H19	6.513e-16	1.251	0.145	0	1.743e-11
ANXA1	7.327e-16	1.497	0.65	0.47	1.960e-11
S100A10	1.507e-15	1.071	0.907	0.83	4.032e-11
ACTG1	7.883e-15	1.088	0.808	0.705	2.109e-10
EIF4A1	5.161e-14	1.23	0.607	0.402	1.381e-9
IGF2	5.636e-14	1.128	0.126	0	1.508e-9
DLC1	6.738e-14	1.349	0.346	0.114	1.803e-9
RGS16	1.839e-13	1.521	0.472	0.209	4.921e-9
CEBPD	2.092e-13	1.523	0.589	0.372	5.597e-9
ATF3	3.309e-13	1.218	0.528	0.279	8.854e-9
MTRNR2L8	4.472e-13	1.204	0.673	0.553	1.197e-8
KLF6	7.932e-13	1.135	0.659	0.512	2.122e-8
PIP	8.547e-13	-1.684	0.037	0.274	2.287e-8
CCL14	1.103e-12	1.863	0.435	0.216	2.950e-8
DDX39B	3.186e-12	1.159	0.304	0.1	8.524e-8
LALBA	3.601e-12	-1.34	0	0.198	9.636e-8
PCAT19	1.555e-11	-1.211	0.308	0.544	4.161e-7
AC020916.1	1.750e-11	1.085	0.234	0.058	4.683e-7
HIST1H4C	3.555e-11	-1.314	0.159	0.407	9.513e-7
APOLD1	4.952e-11	1.337	0.374	0.172	1.325e-06
SOX18	5.224e-11	-1.149	0.187	0.433	1.398e-06
TUBA1A	1.778e-10	1.476	0.579	0.428	4.758e-06
MEG3	1.941e-10	1.154	0.126	0.012	5.192e-06
CSN2	2.429e-10	-1.013	0	0.167	6.499e-06
PXDC1	2.686e-10	1.162	0.336	0.142	7.186e-06
MT1M	1.216e-9	1.758	0.266	0.095	3.253e-05
EIF5B	1.078e-8	-1.052	0.215	0.421	0.0002884
HLA-DRA	3.779e-8	-1.073	0.112	0.309	0.001011
LMNA	4.496e-8	1.064	0.621	0.498	0.001203

### Sheet: Fibroblasts
BRCA2 versus Normal
	p_val	avg_log2FC	pct.1	pct.2	p_val_adj
MICOS10	0	1.558	0.389	0	0
TMEM35B	0	1.279	0.32	0.002	0
CCN1	0	3.715	0.698	0	0
RPL31	0	-2.989	0.412	0.89	0
RPL37A	0	-2.466	0.692	0.952	0
SEPTIN2	0	1.58	0.379	0	0
RPL15	0	-1.193	0.902	0.963	0
MTRNR2L12	0	2.766	0.87	0.346	0
RPS14	0	-1.397	0.941	0.985	0
TOMM6	0	1.245	0.298	0	0
SNHG5	0	1.999	0.426	0	0
CCN2	0	4.164	0.746	0	0
SEPTIN7	0	2.363	0.569	0	0
SNHG6	0	1.244	0.285	0	0
RPL7	0	-2.434	0.622	0.922	0
RBIS	0	1.45	0.352	0	0
RPS6	0	-1.552	0.887	0.971	0
ANXA1	0	2.326	0.684	0.215	0
VIM	0	1.305	0.952	0.799	0
RPLP2	0	-1.975	0.822	0.968	0
RPL27A	0	-2.644	0.545	0.925	0
MTRNR2L8	0	2.419	0.793	0.315	0
EEF1G	0	2.631	0.687	0.02	0
RPL21	0	-1.7	0.848	0.973	0
RNASE4	0	1.509	0.445	0.046	0
RPS29	0	-1.786	0.816	0.955	0
LINC01578	0	1.737	0.411	0	0
RPS2	0	-2.252	0.798	0.98	0
ATP6V0C	0	1.699	0.403	0.003	0
CIAO2B	0	1.229	0.288	0	0
RNASEK	0	1.791	0.538	0.052	0
GABARAP	0	1.984	0.68	0.114	0
SNHG29	0	3.473	0.817	0	0
RPL23A	0	-1.511	0.781	0.907	0
NME2	0	2.737	0.758	0.043	0
RPL38	0	-1.59	0.689	0.883	0
RPL17	0	1.693	0.846	0.341	0
TLE5	0	1.614	0.384	0	0
MICOS13	0	1.313	0.293	0	0
JUND	0	2.428	0.941	0.343	0
RPS16	0	-1.661	0.712	0.89	0
RPL13A	0	-3.565	0.612	0.972	0
CCN5	0	3.072	0.442	0	0
LGALS1	0	-1.407	0.905	0.975	0
MT-ND3	0	1.678	0.991	0.718	0
MT-ND4L	0	1.318	0.936	0.581	0
DUSP1	1.145e-299	1.528	0.883	0.478	3.064e-295
SEPT7	7.489e-291	-2.456	0	0.459	2.004e-286
MT-CYB	1.648e-278	1.119	0.951	0.777	4.409e-274
GSN	7.323e-276	1.37	0.954	0.772	1.959e-271
MRPS24	7.835e-275	1.121	0.273	0.006	2.096e-270
CFH	1.166e-271	1.812	0.646	0.229	3.119e-267
GAS5	5.238e-267	1.145	0.246	0	1.402e-262
MT-ND2	4.971e-261	1.172	0.925	0.652	1.330e-256
TSC22D3	1.364e-258	1.598	0.561	0.168	3.650e-254
SOD2	1.135e-255	2.135	0.505	0.135	3.038e-251
LINC02802	1.002e-254	1.139	0.235	0	2.682e-250
SEPTIN11	4.673e-253	1.04	0.234	0	1.250e-248
RPL10A	9.093e-253	-1.021	0.866	0.916	2.433e-248
RHOB	2.336e-249	1.481	0.662	0.252	6.249e-245
CFD	2.199e-247	2.067	0.795	0.623	5.883e-243
RPS20	1.274e-246	-2.017	0.309	0.653	3.409e-242
FBLN1	1.014e-242	1.477	0.781	0.386	2.714e-238
S100A10	4.687e-242	2.116	0.83	0.586	1.254e-237
PLCG2	1.858e-241	1.629	0.532	0.158	4.971e-237
AL627171.2	5.609e-240	1.29	0.227	0.001	1.501e-235
TRAPPC5	2.153e-237	1.024	0.244	0.007	5.761e-233
CDK2AP1	9.997e-235	1.115	0.271	0.017	2.675e-230
CEBPD	5.726e-234	1.615	0.752	0.388	1.532e-229
CCDC80	5.511e-231	1.971	0.815	0.529	1.475e-226
C6orf48	5.670e-226	-2.047	0	0.378	1.517e-221
PCOLCE2	1.825e-224	1.679	0.278	0.022	4.882e-220
UBC	1.617e-223	1.077	0.918	0.627	4.326e-219
C3	9.611e-221	1.59	0.54	0.168	2.572e-216
RAMP2	7.201e-219	1.33	0.376	0.069	1.927e-214
CRIP1	2.627e-215	1.834	0.595	0.241	7.030e-211
ZBTB16	3.707e-214	1.215	0.301	0.036	9.919e-210
MXRA7	9.068e-214	1.25	0.524	0.168	2.426e-209
ACKR3	3.162e-207	1.733	0.27	0.027	8.461e-203
CRABP2	1.586e-206	-1.941	0.23	0.576	4.242e-202
COL6A2	1.584e-205	1.205	0.853	0.514	4.237e-201
TNXB	1.152e-202	1.627	0.495	0.158	3.083e-198
CALM2	8.102e-202	-1.289	0.73	0.845	2.168e-197
TIMP1	1.644e-200	-1.396	0.779	0.876	4.398e-196
DDX39B	7.400e-200	1.13	0.329	0.056	1.980e-195
ABLIM1	8.300e-200	1.17	0.315	0.048	2.221e-195
MT-ND1	1.144e-194	1.005	0.931	0.681	3.061e-190
ZFP36	1.976e-194	1.416	0.701	0.356	5.287e-190
FBLN2	5.159e-194	1.637	0.487	0.164	1.380e-189
MT-ATP8	1.454e-193	1.112	0.473	0.137	3.891e-189
EIF4A1	3.265e-190	1.218	0.589	0.24	8.735e-186
C11orf96	6.267e-190	1.91	0.429	0.119	1.677e-185
CTHRC1	3.924e-189	1.864	0.348	0.072	1.050e-184
PDK4	3.360e-187	1.304	0.376	0.087	8.990e-183
LY6E	3.152e-186	-1.686	0.324	0.618	8.434e-182
GNAS	5.498e-186	1.048	0.696	0.325	1.471e-181
KLF4	2.599e-185	1.229	0.591	0.24	6.954e-181
MGP	4.645e-183	1.454	0.936	0.843	1.243e-178
UBA52	2.781e-175	-1.011	0.755	0.836	7.440e-171
RPL23	4.931e-175	-1.278	0.577	0.746	1.319e-170
CLEC3B	1.480e-174	1.669	0.34	0.074	3.961e-170
LMNA	1.002e-169	1.226	0.724	0.397	2.680e-165
SOD3	1.087e-169	1.032	0.694	0.327	2.908e-165
KLF6	1.876e-169	1.256	0.527	0.202	5.019e-165
SPRY1	6.013e-169	-1.408	0.47	0.714	1.609e-164
SAMHD1	1.345e-168	1.113	0.335	0.073	3.598e-164
FHL1	1.002e-166	1.321	0.447	0.148	2.680e-162
NNMT	2.544e-165	1.228	0.511	0.189	6.806e-161
ADH1B	1.428e-164	1.334	0.407	0.114	3.821e-160
MFAP4	4.164e-164	1.06	0.703	0.34	1.114e-159
CLU	2.918e-163	1.558	0.451	0.155	7.807e-159
GADD45B	2.618e-161	1.234	0.824	0.549	7.005e-157
CEBPB	7.443e-161	1.26	0.496	0.189	1.991e-156
GPNMB	8.997e-160	1.21	0.496	0.188	2.407e-155
FILIP1L	1.697e-156	1.235	0.317	0.072	4.540e-152
KLF9	1.327e-153	1.056	0.389	0.114	3.551e-149
MGST1	2.073e-153	1.069	0.411	0.123	5.546e-149
GPC3	5.407e-152	1.432	0.492	0.197	1.447e-147
SEPT11	1.401e-148	-1.573	0	0.269	3.747e-144
MFAP5	1.053e-146	1.89	0.358	0.104	2.818e-142
MINOS1	1.362e-146	-1.485	0	0.266	3.645e-142
UAP1	8.706e-146	1.05	0.336	0.089	2.329e-141
IGFBP5	9.759e-146	1.601	0.426	0.142	2.611e-141
MYOC	5.161e-144	1.435	0.151	0.004	1.381e-139
SOX4	1.223e-142	-1.588	0.307	0.583	3.272e-138
ATF3	2.998e-142	1.077	0.558	0.247	8.020e-138
C19orf70	1.616e-141	-1.46	0	0.258	4.324e-137
TAGLN	1.846e-141	1.309	0.43	0.147	4.940e-137
IGF1	5.672e-141	-1.489	0.391	0.644	1.518e-136
GLUL	7.038e-141	1.12	0.491	0.199	1.883e-136
EFEMP1	9.788e-141	1.131	0.493	0.197	2.619e-136
NTRK2	2.364e-138	1.099	0.254	0.047	6.325e-134
MYC	2.729e-136	1.165	0.406	0.14	7.301e-132
F3	2.914e-136	1.056	0.194	0.021	7.796e-132
SEPT2	3.204e-136	-1.354	0	0.249	8.572e-132
CD9	2.384e-134	1.175	0.37	0.113	6.378e-130
VEGFB	3.959e-130	1.035	0.308	0.083	1.059e-125
ANK2	5.071e-130	1.065	0.249	0.049	1.357e-125
RPL4	7.568e-128	-1.095	0.576	0.704	2.025e-123
CYR61	1.962e-127	-1.568	0	0.235	5.250e-123
FAM96B	2.684e-127	-1.293	0	0.235	7.180e-123
COX7C	7.024e-127	-1.147	0.569	0.708	1.879e-122
H3F3A	2.372e-124	-1.011	0.683	0.768	6.347e-120
LAMA2	7.498e-123	1.019	0.353	0.113	2.006e-118
AES	9.307e-122	-1.164	0	0.226	2.490e-117
HES1	1.079e-120	-1.851	0.36	0.579	2.886e-116
AC245595.1	3.038e-113	-1.241	0	0.212	8.129e-109
CTGF	2.106e-111	-1.433	0	0.209	5.635e-107
NFKBIA	3.766e-108	1.026	0.63	0.351	1.008e-103
CITED2	4.780e-106	1.03	0.422	0.178	1.279e-101
SVEP1	1.494e-104	1.035	0.288	0.086	3.998e-100
MT1M	8.220e-104	1.462	0.353	0.132	2.199e-99
ELN	5.579e-95	1.049	0.269	0.083	1.493e-90
PLA2G2A	1.427e-93	1.371	0.105	0.004	3.817e-89
IGFBP3	5.373e-91	1.157	0.337	0.13	1.438e-86
IER3	6.859e-91	1.222	0.573	0.349	1.835e-86
MT2A	4.786e-89	2.094	0.75	0.583	1.281e-84
SLC25A6	6.109e-87	-1.176	0.426	0.574	1.634e-82
ADAM12	2.856e-82	-1.237	0.051	0.246	7.641e-78
PI16	3.822e-81	1.333	0.206	0.055	1.023e-76
ITM2A	1.204e-79	-1.008	0.554	0.658	3.221e-75
LAMB1	3.694e-78	1.103	0.323	0.14	9.884e-74
MT1X	1.171e-76	1.615	0.457	0.247	3.133e-72
EIF3E	5.762e-76	-1.182	0.311	0.487	1.542e-71
FAM198B	8.697e-76	-1.042	0	0.148	2.327e-71
SCGB2A2	2.758e-74	-1.403	0.025	0.19	7.379e-70
RGCC	2.799e-71	1.295	0.244	0.087	7.489e-67
FKBP2	3.511e-71	-1.27	0.145	0.336	9.395e-67
PTN	1.151e-69	-1.123	0.144	0.347	3.079e-65
DCX	9.528e-68	-1.14	0.023	0.175	2.549e-63
IGFBP6	1.760e-67	1.092	0.629	0.456	4.710e-63
RPS17	1.251e-66	-1.315	0.386	0.501	3.348e-62
TGFBI	5.187e-65	-1.15	0.065	0.233	1.388e-60
BEX3	1.372e-63	-1.143	0.34	0.492	3.671e-59
SERPINE2	3.524e-60	-1.088	0.122	0.296	9.429e-56
IGFBP2	6.938e-58	-1.057	0.059	0.215	1.856e-53
DLK1	2.928e-57	-1.14	0.087	0.254	7.834e-53
LMO4	3.505e-55	-1.089	0.234	0.395	9.378e-51
ECEL1	4.937e-55	-1.001	0.006	0.121	1.321e-50
HLA-A	5.195e-54	-1.015	0.355	0.49	1.390e-49
LALBA	1.687e-52	-1.327	0	0.105	4.514e-48
PIP	3.421e-52	-1.095	0.016	0.135	9.153e-48
CRABP1	6.069e-52	-1.005	0.023	0.147	1.624e-47
SFRP4	7.883e-51	1.143	0.161	0.051	2.109e-46
TCEAL9	2.405e-50	-1.067	0.277	0.424	6.434e-46
OLFML2A	1.147e-48	-1.132	0.108	0.253	3.069e-44
SPATS2L	4.540e-46	-1.059	0.164	0.312	1.215e-41
PRKAR1A	5.670e-44	-1.023	0.248	0.385	1.517e-39
FBN1	2.739e-40	1.085	0.375	0.229	7.327e-36
