## Supplementary material for "BRCA1 and BRCA2 germline mutations driven signaling pathway alterations are sufficient to initiate breast tumorigenesis by the PIK3CA^H1047R^ oncogene": Table S5

### Sheet: Epithelial
BRCA1 versus BRCA2
	p_val	avg_log2FC	pct.1	pct.2	p_val_adj
RBP1	0	1.118	0.596	0.228	0
MTRNR2L8	0	-2.359	0.582	0.858	0
TIMP1	2.583e-300	1.093	0.66	0.368	6.773e-296
MGP	1.052e-292	1.634	0.967	0.936	2.758e-288
CST3	1.807e-271	1.565	0.78	0.62	4.737e-267
PLCG2	1.064e-237	-2.198	0.403	0.656	2.790e-233
IGFBP5	1.633e-178	1.115	0.283	0.1	4.282e-174
S100A6	1.116e-177	1.117	0.883	0.804	2.925e-173
KRT14	5.132e-173	1.33	0.382	0.173	1.345e-168
TFF3	6.508e-161	2.282	0.467	0.264	1.706e-156
MYBPC1	5.966e-141	-1.007	0.059	0.249	1.564e-136
PTN	2.511e-133	1.35	0.371	0.187	6.584e-129
PIP	1.122e-130	2.693	0.4	0.218	2.942e-126
ALB	2.784e-126	-1.93	0.088	0.275	7.299e-122
CITED1	2.406e-120	1.254	0.278	0.124	6.308e-116
CXCL3	2.995e-117	-1.131	0.118	0.299	7.853e-113
DIO2	7.098e-94	-1.44	0.012	0.13	1.861e-89
CXCL13	1.310e-90	-1.464	0.002	0.107	3.433e-86
MYL9	1.719e-90	1.33	0.295	0.154	4.507e-86
MYLK	1.607e-74	1.155	0.193	0.087	4.214e-70
ACTA2	3.581e-63	1.287	0.232	0.125	9.388e-59
TFF1	1.038e-56	1.379	0.237	0.134	2.722e-52
TAGLN	2.683e-34	1.334	0.336	0.247	7.034e-30
TPM2	7.103e-25	1.312	0.261	0.195	1.862e-20
MUCL1	6.187e-23	1.884	0.275	0.197	1.622e-18

### Sheet: Endothelial 
BRCA1 versus BRCA2
	p_val	avg_log2FC	pct.1	pct.2	p_val_adj
MMRN1	9.415e-19	1.146	0.962	0.843	2.468e-14
CXCL2	5.043e-15	-1.924	0.03	0.231	1.322e-10
FOSB	1.863e-14	-1.713	0.446	0.704	4.883e-10
HLA-C	9.037e-14	1.006	0.882	0.704	2.369e-9
AKR1C1	1.629e-12	1.491	0.544	0.185	4.270e-8
PTGS2	5.714e-11	-1.271	0.01	0.13	1.498e-06
CCL2	1.514e-10	-1.592	0.108	0.333	3.97e-06
MTRNR2L12	2.736e-10	-1.184	0.538	0.833	7.173e-06
LYVE1	8.889e-10	1.002	0.791	0.472	2.33e-05
JUNB	1.002e-7	-1.256	0.62	0.722	0.002628
S100A4	9.925e-7	-1.252	0.108	0.278	0.02602
PLCG2	1.286e-06	-1.264	0.406	0.611	0.03373

### Sheet: Fibroblasts
BRCA1 versus BRCA2
	p_val	avg_log2FC	pct.1	pct.2	p_val_adj
IFI27	5.757e-154	1.595	0.73	0.402	1.509e-149
LY6E	7.882e-120	1.149	0.647	0.328	2.066e-115
SFRP2	8.588e-108	1.18	0.77	0.491	2.251e-103
NTRK2	8.359e-105	-1.232	0.031	0.249	2.191e-100
COL14A1	3.583e-102	1.022	0.631	0.306	9.392e-98
CXCL14	6.707e-102	-1.536	0.29	0.579	1.758e-97
ISG15	2.475e-73	1.848	0.253	0.056	6.489e-69
IER3	7.601e-63	-1.232	0.397	0.577	1.993e-58
IFI6	3.959e-59	1.139	0.311	0.114	1.038e-54
MTRNR2L8	4.28e-56	-1.276	0.619	0.791	1.122e-51
MYOC	2.299e-27	-1.059	0.059	0.154	6.027e-23
